# Development of the First Tractable Genetic System for *Parvimonas micra*, a Ubiquitous Pathobiont in Human Dysbiotic Disease

**DOI:** 10.1101/2022.01.27.477930

**Authors:** Dustin L. Higashi, Sean McGuire, Yasser Abdelrahman, Zhengzhong Zou, Hua Qin, David Anderson, Elizabeth A. Palmer, Jens Kreth, Justin Merritt

## Abstract

*Parvimonas micra* is a Gram-positive obligate anaerobe and a typical member of the human microbiome. *P. micra* is among the most highly enriched species at numerous sites of mucosal dysbiotic disease and is closely associated with the development of multiple types of malignant tumors. Despite its strong association with disease, surprisingly little is known about *P. micra* pathobiology, which is directly attributable to its longstanding genetic intractability. To address this problem, we directly isolated a collection of *P. micra* strains from odontogenic abscess clinical specimens and then screened these isolates for natural competence. Amazingly, all of the *P. micra* clinical isolates exhibited various levels of natural competence, including the reference strain ATCC 33270. By exploiting this ability, we were able to employ cloning-independent methodologies to engineer and complement a variety of targeted chromosomal genetic mutations directly within low passage clinical isolates. To create the first *P. micra* genetic system, we employed renilla-based bioluminescence for highly sensitive reporter studies. This reporter system was then applied for the development of the novel Theo+ theophylline-inducible riboswitch for tunable gene expression studies over a broad dynamic range. Finally, we demonstrate the feasibility of generating Mariner-based Tn-seq libraries for forward genetic screening in *P. micra*. With the availability of a highly efficient transformation protocol and the current suite of genetic tools, *P. micra* should now be considered as a fully genetically tractable organism suitable for molecular genetic research. The methods presented here provide a clear path to investigate the understudied role of *P. micra* in polymicrobial infections and tumorigenesis.
