## Supplemental Table S1 for "Development of the First Tractable Genetic System for *Parvimonas micra*, a Ubiquitous Pathobiont in Human Dysbiotic Disease"

### Sheet: Sheet1
Table S1. Primers, gene block, and strains used in this study.
Primer Name	Sequence 5'–3'	Purpose
16SFOR	AGAGTTTGATCATGGCTCAG	Species identification
16SREV	CGGTTACCTTGTTACGACTT	Species identification
rpoB-1240FOR	ATTCGTGATGATATTGAAGCTACTG	rpoB amplification
rpoB-2095REV	TGAATTTTTAGCAATGATAACAACACC	rpoB amplification
ermR-FOR	GACGGTTCGTGTTCGTGCTGAC	tuf insertion, recA deletion
ermR-REV	GCGACTCATAGAATTATTTCCTCC	tuf insertion, recA deletion
tuf-FOR	TTCTCACGTTGAATATGAAACTGC	tuf insertion ,recA knock-in
tuf-REV	GTCAGCACGAACACGAACCGTCTTATGCTAAAATCTTAGTAACAACGC	tuf insertion
down-tuf-FOR	GGAGGAAATAATTCTATGAGTCGCTAATCTGAATATTTAAAAGGGAACTATATGGTTCC	tuf insertion
down-tuf-FORa	GAAATAATTCTATGAGTCGCTTATACTGATAATTTTAAAAGGGGACTTTGTAGTTCC	tuf insertion
down-tuf-REV	AAGTCCTCCATAAACAATACTTAAAC	tuf insertion
tuf-FOR*	AACTACTTTAACTGCAGCTATCAC	tuf insertion
down-tuf-REV*	TCCGGATCTACCAAATAATAAATTTG	tuf insertion
tuf-250-FOR	TTAACTAAAGAAGAAGGTGGAAGAC	tuf insertion
tuf-250-REV	ATTAACACAAAATAAAAAAACATGCAAGGC	tuf insertion
tuf-1750-FOR	AAGAAGCTGGTAAAGGCTTTGAG	tuf insertion
tuf-1750-REV	ATAAATACAAAAAGCAACAATTTGACTTG	tuf insertion
tuf-2500-FOR	ACAAAGGGGTTCAACCTCTATTG	tuf insertion, constitutive renG ,inducible renG, constitutive renG, inducible renG
tuf-2500-REV	TGATGTAGGTCTTTCAGAAAAAGG	tuf insertion, constitutive renG, inducible renG, recA knock-in,constitutive renG, inducible renG
up-recA-FOR	AAAGACCTTCGGTTGATGTAATAACAGG	recA deletion
up-recA-REV	GCACGAACACGAACCGTCTTTATCCTCCTAAAATTATATATTTTTTAAATC	recA deletion
down-recA-FOR	AATAATTCTATGAGTCGCAAATCATTCTAAAGATGAGATTAGTTTCTC	recA deletion
down-recA-REV	AGTATTCATTCTATATACATCATTGTTCC	recA deletion
tuf-REVa	TTATGCTAAAATCTTAGTAACAACGC	recA knock-in
recA-FOR	GTTACTAAGATTTTAGCATAAAATATAGGAGGAAGCAATGGCAG	recA knock-in
recA-REV	GCTATAAGGTTATTGTCCTGGGTTATTCAATTATTAAATCGTCTAACAACAATTC	recA knock-in
kan-FOR	CCCAGGACAATAACCTTATAGC	recA knock-in, constitutive renG, inducible renG
kan-REV	TCGATACAAATTCCTCGTAGGC	recA knock-in, constitutive renG, inducible renG
down-tuf-FORb	GCCTACGAGGAATTTGTATCGATAATCTGAATATTTAAAAGGGAACTATATGGTTCC	recA knock-in, constitutive renG, inducible renG
tuf-REVa	CATTTTATCCTCCTAAAATTTTATGCTAAAATCTTAGTAACAACGC	constitutive renG
renG-RBS-FOR	AATTTTAGGAGGATAAAATGGCTAGTAAAGTTTATGATCCTG	constitutive renG
renG-REV	GCTATAAGGTTATTGTCCTGGGTTAGATAGAACGTTGCTCATTCTTC	constitutive renG
tuf-53-REV	TTGAACATTAAAAAAGGGAACACTATG	inducible renG
ribo-FOR	TCCCTTTTTTAATGTTCAATTCATAAAAAAGTCGATTTTTTTACAAAAAGG	inducible renG
ribo-REV	CATCTTGTTGTTACCTCCTTAGC	inducible renG
renG-FOR	CTAAGGAGGTAACAACAAGATGGCTAGTAAAGTTTATGATCCTG	inducible renG
renG-REV	GCTATAAGGTTATTGTCCTGGGTTAGATAGAACGTTGCTCATTCTTC	inducible renG
theo-plus-renG-FOR	CTAAGGAGGTATTTTTTAGATGGCTAGTAAAGTTTATGATCCTG	inducible renG
theo-plus-ribo-REV	CTAAAAAATACCTCCTTAGCAGGGTGC	inducible renG
Gene fragment Name	Sequence 5'–3'	Purpose
riboswich geneblock (rGB)	CATTTTTTTCATAAAAAAGTCGATTTTTTTACAAAAAGGCTTTACATTTTACAGAAAATCTGTTAAAATTTAAAGATATTAGTTTATTGGATAAACAAACTAACTCAATTAAGATAGTTGATGGATAAACTTGTTCACTTAAATCGGTGATACCAGCATCGTCTTGATGCCCTTGGCAGCACCCTGCTAAGGAGGTAACAACAAGATG	inducible renG
Strain	Relevant characteristics	Reference
DHA1	Parvimonas micra clinical isolate	This study
DHA3	Parvimonas micra clinical isolate	This study
DHA11	Parvimonas micra clinical isolate	This study
DHA28	Parvimonas micra clinical isolate	This study
DHA42	Parvimonas micra clinical isolate	This study
ATCC 33270	Parvimonas micra reference strain	2
ATCC 33270 rifR	ATCC 33270 rpoBA1502T	This study
ermR A28	DHA28 tuf::ermB, EmR	This study
A28 (DA)	DHA28DrecA::ermB, EmR	This study
A28 (+A)	DHA28W(FrecA-aphAIII), KmR	This study
A28 (+A/DA)	DHA28W[F(recA-aphAIII)], DrecA::ermB; KmR, EmR	This study
A28 c-renG	DHA28W(FGreen Renilla luc-aphAIII), KmR	This study
A28 i-renG	DHA28W(FrpoBp-riboswitch–Green Renilla luc-aphAIII), KmR	This study
A28 theo+i-renG	DHA28W(FrpoBp-theo+riboswitch–Green Renilla luc-aphAIII), KmR	This study
*Em - erythromycin; Km - kanamycin; rif - rifampicin
2. Tindall, B. J. and Euzeby, J. P. Proposal of Parvimonas gen. nov. and Quatrionicoccus gen. nov. as replacements for the illegitimate, prokaryotic, generic names Micromonas Murdoch and Shah 2000 and Quadricoccus Maszenan. 2002;Int J Syst Evol Microbiol. 2006 Nov;56(Pt 11):2711-3. doi: 10.1099/ijs.0.64338-0.
